# A combination of mRNA features influence the efficiency of leaderless mRNA translation initiation

**DOI:** 10.1101/2020.05.06.081141

**Authors:** Mohammed-Husain M. Bharmal, Alisa Gega, Jared M. Schrader

## Abstract

Bacterial translation is thought to initiate by base-pairing of the 16S rRNA and the Shine-Dalgarno sequence in the mRNA’s 5’UTR. However, transcriptomics has revealed that leaderless mRNAs, which completely lack any 5’UTR, are broadly distributed across bacteria and can initiate translation in the absence of the Shine-Dalgarno sequence. To investigate the mechanism of leaderless mRNA translation initiation, synthetic *in vivo* translation reporters were designed that systematically tested the effects of start codon accessibility, leader length, and start codon identity on leaderless mRNA translation initiation. Using this data, a simple computational model was built based on the combinatorial relationship of these mRNA features which can accurately classify leaderless mRNAs and predict the translation initiation efficiency of leaderless mRNAs. Thus, start codon accessibility, leader length, and start codon identity combine to define leaderless mRNA translation initiation in bacteria.
