## Supplemental Figures and tables for "A combination of mRNA features influence the efficiency of leaderless mRNA translation initiation": Table S2.xlsx

### Sheet: Sheet1
Name	TIR length	stem size	loop size	Sequence with Caulobacter Codon Usage Frequency	Average TIR Codon Usage Frequency	ΔGunfold (kcal/mol)
Leaderless_1_mut1	18	6	4	AUG (21.6), AAA (2.7), GAA (15.5), AUU (2.9), UCA (1.7), UCA (1.7),	6.59	3.77
Leaderless_1_mut2	18	3	4	AUG (21.6), AAG (32.4), GAA (15.5), AUC (40.2), UCC (8.6), AGC (16.4),	19.24	2.75
Leaderless_1_mut3	18	3	4	AUG (21.6), AAG (32.4), GAA (15.5), AUC (40.2), UCU (1.7), AGC (16.4),	18.26	0.35
Leaderless_2_mut1	27	9	7	AUG (21.6), GGC (64.5), CCG (30.1), CUG (68.3), UUA (0.3), ACG (16.6), GGC (64.5), CCA (2.2), UCA (1.7),	26.98	19.33
Leaderless_2_mut2	27	8	9	AUG (21.6), GGC (64.5), CCC (18.7), CUG (68.3), UUA (0.3), ACG (16.6), GGC (64.5), CCA (2.2), UCA (1.7),	25.84	16.1
Leaderless_2_mut3	27	7	11	AUG (21.6), GGC (64.5), CCU (3.5), CUG (68.3), UUA (0.3), ACU (1.4), GGC (64.5), CCA (2.2), UCA (1.7),	22.8	12
Leaderless_2_mut4	27	7	8	AUG (21.6), GGA (4.3), CCA (2.2), CUA (1.4), UUA (0.3), ACU (1.4), GGA (4.3), CCA (2.2), AGU (1.4),	3.91	5.82
Leaderless_2_mut5	27	6	10	AUG (21.6), GGA (4.3), CCA (2.2), CUA (1.4), UUA (0.3), ACA (1.4), GGA (4.3), CCA (2.2), AGU (1.4),	3.91	4.08
Leaderless_3_mut1	27	9	7	AUG (21.6), UCG (21.2), UCG (21.2), CUG (68.3), UUA (0.3), ACG (16.6), ACG (16.6), ACA (1.4), UCA (1.7),	16.89	14.17
Leaderless_3_mut2	27	8	9	AUG (21.6), UCG (21.2), UCC (8.6), CUG (68.3), UUA (0.3), ACG (16.6), ACG (16.6), ACA (1.4), UCA (1.7),	15.63	10.94
Leaderless_3_mut3	27	8	7	AUG (21.6), UCC (8.6), UCG (21.2), CUG (68.3), UUA (0.3), ACG (16.6), ACG (16.6), ACA (1.4), AGU (1.4),	15.6	7.51
Leaderless_3_mut4	27	11	4	AUG (21.6), AGU (1.4), UCG (21.2), CUG (68.3), UUA (0.3), ACG (16.6), ACG (16.6), ACA (1.4), UCA (1.7),	14.91	5.03
Leaderless_3_mut5	27	0	0	AUG (21.6), UCU (1.7), UCU (1.7), CUA (1.4), UUA (0.3), ACU (1.4), ACU (1.4), ACA (1.4), AGU (1.4),	3.23	0
Leaderless_4_mut1	21	6	7	AUG (21.6), GGC (64.5), AAG (32.4), CCG (30.1), GGC (64.5), CCA (2.2), UCA (1.7),	27.13	9.77
Leaderless_4_mut2	21	6	7	AUG (21.6), GGC (64.5), AAG (32.4), CCG (30.1), GGU (9.1), CCA (2.2), UCA (1.7),	20.2	6.93
Leaderless_4_mut3	21	3	11	AUG (21.6), GGG (11.3), AAG (32.4), CCG (30.1), GGA (4.3), CCA (2.2), AGU (1.4),	12.91	2.47
Leaderless_5_mut1	21	6	7	AUG (21.6), GCG (46.1), AAG (32.4), CCG (30.1), GCG (46.1), CCA (2.2), UCA (1.7),	22.53	8.71
Leaderless_5_mut2	21	4	9	AUG (21.6), GCU (8.2), AAG (32.4), CCG (30.1), GCG (46.1), CCA (2.2), AGU (1.4),	17.75	5.11
Leaderless_5_mut3	21	2	7	AUG (21.6), GCU (8.2), AAA (2.7), CCU (3.5), GCA (3.2), CCA (2.2), AGU (1.4),	5.35	1.84
Leaderless_6_mut1	18	6	4	AUG (21.6), UCG (21.2), GAA (15.5), ACG (16.6), ACA (1.4), UCA (1.7),	11.14	8.21
Leaderless_6_mut2	18	4	4	AUG (21.6), UCG (21.2), GAA (15.5), ACG (16.6), ACU (1.4), AGU (1.4),	11.1	6.42
Leaderless_6_mut3	18	5	6	AUG (21.6), UCC (8.6), GAA (15.5), ACG (16.6), ACA (1.4), UCA (1.7),	9.34	4.36
Leaderless_6_mut4	18	3	5	AUG (21.6), UCA (1.7), GAA (15.5), ACU (1.4), ACU (1.4), UCA (1.7),	6.19	0.17
Leaderless_7_mut1	18	6	4	AUG (21.6), CGG (15.4), GAA (15.5), ACC (32.8), GCA (3.2), UCA (1.7),	12.89	10.38
Leaderless_7_mut2	18	5	6	AUG (21.6), CGA (3.7), GAA (15.5), ACC (32.8), GCA (3.2), UCA (1.7),	11.21	5.98
Leaderless_7_mut3	18	3	8	AUG (21.6), CGA (3.7), GAA (15.5), ACG (16.6), GCA (3.2), AGU (1.4),	8.86	3.7
