## Supplemental Figures and tables for "A combination of mRNA features influence the efficiency of leaderless mRNA translation initiation": Table S4.xlsx

### Sheet: Sheet1
	Number of mRNAs with short leaders across species
	Leader length	Mtb	Msm	Hvo	Mmu mitochondria
	0	777	950	1012	7
	1	31	69	144	1
	2	2	1	36	0
	3	6	4	54	0
	4	0	0	48	0
	5	0	2	33	0
	6	1	2	13	0
	7	1	1	15	0
	8	0	0	8	0
	9	0	0	14	0
	10	4	0	6	0
